# Recurrent evolution of vertebrate transcription factors by transposase capture

**DOI:** 10.1101/2020.05.07.082677

**Authors:** Rachel L. Cosby, Julius Judd, Ruiling Zhang, Alan Zhong, Nathaniel Garry, Ellen J. Pritham, Cedric Feschotte

## Abstract

How genes with novel cellular functions evolve is a central biological question. Exon shuffling is one mechanism to assemble new protein architectures. Here we show that DNA transposons, which are mobile and pervasive in genomes, have provided a recurrent supply of exons and splice sites to assemble protein-coding genes in vertebrates via exon-shuffling. We find that transposase domains have been captured, primarily via alternative splicing, to form new fusion proteins at least 94 times independently over ∼350 million years of tetrapod evolution. Evolution favors fusion of transposase DNA-binding domains to host regulatory domains, especially the Krüppel-associated Box (KRAB), suggesting transposase capture frequently yields new transcriptional repressors. We show that four independently evolved KRAB-transposase fusion proteins repress gene expression in a sequence-specific fashion. Genetic knockout and rescue of the bat-specific *KRABINER* fusion gene in cells demonstrates that it binds its cognate transposons genome-wide and controls a vast network of genes and *cis*-regulatory elements. These results illustrate a powerful mechanism by which a transcription factor and its dispersed binding sites emerge at once from a transposon family.

**One Sentence Summary:** Host-transposase fusion generates novel cellular genes, including deeply conserved and lineage specific transcription factors.
