## Supplemental Table 7 for "Recurrent evolution of vertebrate transcription factors by transposase capture"

### Sheet: Pro-Seq
Sample Name	Replicate	Genotype	Condition	Experiment	Uniquely mapped reads	Read size (bp)	Run ID/Condition
mutDBD_P1D7	1	KKO + mutDBD transgene	rescue	PRO-seq	5382701	37x37	Exp2
mutDBD _P1D7	1	KKO + mutDBD transgene	overexpression	PRO-seq	4158717	37x37	Exp2
mutDBD _P2B5	2	KKO + mutDBD transgene	rescue	PRO-seq	5189341	37x37	Exp2
mutDBD _P2B5	2	KKO + mutDBD transgene	overexpression	PRO-seq	3472751	37x37	Exp2
mutDBD _P2B7	3	KKO + mutDBD transgene	rescue	PRO-seq	7164433	37x37	Exp2
mutDBD _P2B7	3	KKO + mutDBD transgene	overexpression	PRO-seq	4024084	37x37	Exp2
mutKRAB_P3A8	1	KKO + mutKRAB transgene	rescue	PRO-seq	3249836	37x37	Exp2
mutKRAB_P3A8	1	KKO + mutKRAB transgene	overexpression	PRO-seq	3384202	37x37	Exp2
mutKRAB_P4D7	2	KKO + mutKRAB transgene	rescue	PRO-seq	5690531	37x37	Exp2
mutKRAB_P4D7	2	KKO + mutKRAB transgene	overexpression	PRO-seq	4465691	37x37	Exp2
mutKRAB_P4F4	3	KKO + mutKRAB transgene	rescue	PRO-seq	7188179	37x37	Exp2
mutKRAB_P4F4	3	KKO + mutKRAB transgene	overexpression	PRO-seq	5980444	37x37	Exp2
KKO_rep1	1	KKO	NA	PRO-seq	14533454	37x37	Exp1
KKO_rep2	2	KKO	NA	PRO-seq	16500786	37x37	Exp1
WT_P3E12	1	KKO + WT transgene	rescue	PRO-seq	5528617	37x37	Exp1
WT_P3E12	1	KKO + WT transgene	overexpression	PRO-seq	3887454	37x37	Exp1
WT_P4B3	2	KKO + WT transgene	rescue	PRO-seq	6786284	37x37	Exp1
WT_P4B3	2	KKO + WT transgene	overexpression	PRO-seq	3762761	37x37	Exp1
WT _P4C11	3	KKO + WT transgene	rescue	PRO-seq	8573539	37x37	Exp1
WT_P4C11	3	KKO + WT transgene	overexpression	PRO-seq	5921826	37x37	Exp1
WT_P4D7	4	KKO + WT transgene	rescue	PRO-seq	9280826	37x37	Exp1
WT_P4D7	4	KKO + WT transgene	overexpression	PRO-seq	6814282	37x37	Exp1
WT_P4C11	5	KKO + WT transgene	rescue	PRO-seq	2848269	37x37	Exp2
WT_P4C11	5	KKO + WT transgene	overexpression	PRO-seq	2221675	37x37	Exp2
WT_P4D7	6	KKO + WT transgene	rescue	PRO-seq	3084257	37x37	Exp2
WT_P4D7	6	KKO + WT transgene	overexpression	PRO-seq	5289074	37x37	Exp2
WT_rep1	1	WT	NA	PRO-seq	16952858	37x37	Exp1
WT_rep2	2	WT	NA	PRO-seq	17581494	37x37	Exp1

### Sheet: ChIP-Seq
Sample Name	Replicate	Genotype	Condition	Experiment	Mark	Uniquely mapped reads	Read size (bp)	Run ID/Condition
mutDBD_P1D7	1	KKO + mutDBD transgene	overexpression	ChIP-seq	KRABINER-myc	6702781	150x150	Exp1
mutDBD _P2B5	2	KKO + mutDBD transgene	overexpression	ChIP-seq	KRABINER-myc	9053267	150x150	Exp1
mutDBD _P2B7	3	KKO + mutDBD transgene	overexpression	ChIP-seq	KRABINER-myc	10726568	150x150	Exp1
mutKRAB_P3A8	1	KKO + mutKRAB transgene	overexpression	ChIP-seq	KRABINER-myc	9819493	150x150	Exp1
mutKRAB_P4D7	2	KKO + mutKRAB transgene	overexpression	ChIP-seq	KRABINER-myc	12750565	150x150	Exp1
mutKRAB_P4F4	3	KKO + mutKRAB transgene	overexpression	ChIP-seq	KRABINER-myc	7862204	150x150	Exp1
WT_P4B3	1	KKO + WT transgene	overexpression	ChIP-seq	KRABINER-myc	9747073	150x150	Exp1
WT _P4C11	2	KKO + WT transgene	overexpression	ChIP-seq	KRABINER-myc	8018141	150x150	Exp1
WT_P4D7	3	KKO + WT transgene	overexpression	ChIP-seq	KRABINER-myc	8823577	150x150	Exp1
mutDBD_input	1	KKO + mutDBD transgene	overexpression	ChIP-seq	input	91624587	150x150	Exp1
mutKRAB_input	1	KKO + mutKRAB transgene	overexpression	ChIP-seq	input	62773448	150x150	Exp1
WT_input	1	KKO + WT transgene	overexpression	ChIP-seq	input	76320605	150x150	Exp1
