## Supplemental Table 5 for "Recurrent evolution of vertebrate transcription factors by transposase capture"

### Sheet: GO all rescued genes
GOID	GOTerm	Ontology Source	Term PValue	Term PValue Corrected with Bonferroni step down	Group PValue	Group PValue Corrected with Bonferroni step down	GOLevels	GOGroups	% Associated Genes	Nr. Genes	Associated Genes Found
GO:0014033	neural crest cell differentiation	GO_BiologicalProcess-EBI-UniProt-GOA_16.02.2020_00h00	0.000333391	0.021337	0.000333391	0.00200034	[5, 6, 7, 8]	Group00	5.04202	6	[FAM172A, FN1, JAG1, KITLG, MEF2C, PHACTR4]
R-HSA:3000480	Scavenging by Class A Receptors	REACTOME_Pathways_16.02.2020	0.000404325	0.0250682	0.000404325	0.00202163	[-1]	Group01	15.7895	3	[APOE, COL1A2, COLEC12]
WP:2840	Hair Follicle Development: Cytodifferentiation (Part 3 of 3)	WikiPathways_16.02.2020	6.34087e-05	0.00481906	6.34087e-05	0.000697495	[-1]	Group02	6.81818	6	[CUX1, DKK1, FZD1, IGFBP5, KITLG, LRIG1]
WP:289	Myometrial Relaxation and Contraction Pathways	WikiPathways_16.02.2020	0.000236496	0.0156087	0.000236496	0.00165547	[-1]	Group03	4.43038	7	[ACTA2, ADCY2, ATF1, GRK5, IGFBP4, IGFBP5, RGS5]
GO:0003179	heart valve morphogenesis	GO_BiologicalProcess-EBI-UniProt-GOA_16.02.2020_00h00	0.000128633	0.00887569	0.000128633	0.00128633	[3, 4, 6, 7, 8]	Group04	7.93651	5	[JAG1, MEF2C, PPP3CA, SNAI1, STRA6]
GO:0006024	glycosaminoglycan biosynthetic process	GO_BiologicalProcess-EBI-UniProt-GOA_16.02.2020_00h00	0.000472074	0.0278523	0.000472074	0.00141622	[6]	Group05	4.72441	6	[GPC3, HS3ST3B1, LUM, OGN, UGDH, UST]
GO:0030669	clathrin-coated endocytic vesicle membrane	GO_CellularComponent-EBI-UniProt-GOA_16.02.2020_00h00	0.000561672	0.032577	0.000561672	0.00112334	[5, 6, 7, 8, 9, 10]	Group06	8.16327	4	[APOE, EPS15, NEDD9, TRIB1]
GO:0048844	artery morphogenesis	GO_BiologicalProcess-EBI-UniProt-GOA_16.02.2020_00h00	0.000419229	0.0251538	0.000419229	0.00167692	[5, 6, 7, 8, 9, 10]	Group07	6.17284	5	[APOE, EFNB2, EYA1, JAG1, STRA6]
GO:0072178	nephric duct morphogenesis	GO_BiologicalProcess-EBI-UniProt-GOA_16.02.2020_00h00	0.000156272	0.0106265	0.000156272	0.00140644	[5, 6, 7, 8, 9, 10]	Group08	21.4286	3	[AHI1, EFNB2, GPC3]
KEGG:04371	Apelin signaling pathway	KEGG_16.02.2020	0.000704438	0.0373352	0.000704438	0.000704438	[-1]	Group09	4.37956	6	[ACTA2, ADCY2, CCND1, JAG1, MEF2C, PRKAG1]
R-HSA:3000178	ECM proteoglycans	REACTOME_Pathways_16.02.2020	2.76124e-05	0.00212616	2.76124e-05	0.000358962	[-1]	Group10	7.89474	6	[ASPN, COL1A2, FN1, ITGB5, LUM, NCAM1]
R-HSA:933542	TRAF6 mediated NF-kB activation	REACTOME_Pathways_16.02.2020	0.000820858	0.0418637	0.00023156	0.00185248	[-1]	Group11	12.5	3	[IFIH1, MAP3K1, RELA]
WP:4482	Vitamin D in inflammatory diseases	WikiPathways_16.02.2020	0.000631706	0.0347439	0.00023156	0.00185248	[-1]	Group11	13.6364	3	[MAP3K1, PPP3CA, RELA]
WP:2814	Mammary gland development pathway - Puberty (Stage 2 of 4)	WikiPathways_16.02.2020	0.000123487	0.0086441	2.38188e-05	0.000333463	[-1]	Group12	23.0769	3	[CCND1, FN1, VIM]
WP:366	TGF-beta Signaling Pathway	WikiPathways_16.02.2020	0.000602786	0.0343588	2.38188e-05	0.000333463	[-1]	Group12	4.51128	6	[CCND1, COL1A2, FN1, KLF6, MEF2C, NEDD9]
WP:3859	TGF-B Signaling in Thyroid Cells for Epithelial-Mesenchymal Transition	WikiPathways_16.02.2020	0.000342428	0.021573	2.38188e-05	0.000333463	[-1]	Group12	16.6667	3	[FN1, SNAI1, VIM]
GO:1905330	regulation of morphogenesis of an epithelium	GO_BiologicalProcess-EBI-UniProt-GOA_16.02.2020_00h00	6.73265e-05	0.00504949	2.07358e-06	3.11036e-05	[4, 5, 6]	Group13	4	9	[AHI1, DKK1, FGFR1, FOXP1, FZD1, GPC3, MAST1, NKD1, PTEN]
GO:1905331	negative regulation of morphogenesis of an epithelium	GO_BiologicalProcess-EBI-UniProt-GOA_16.02.2020_00h00	0.000342428	0.021573	2.07358e-06	3.11036e-05	[3, 4, 5, 6, 7]	Group13	16.6667	3	[MAST1, NKD1, PTEN]
GO:0002011	morphogenesis of an epithelial sheet	GO_BiologicalProcess-EBI-UniProt-GOA_16.02.2020_00h00	0.000258296	0.0167893	2.07358e-06	3.11036e-05	[5, 6]	Group13	6.84932	5	[JAG1, MAST1, PHACTR4, PPP3CA, PTEN]
GO:2000096	positive regulation of Wnt signaling pathway, planar cell polarity pathway	GO_BiologicalProcess-EBI-UniProt-GOA_16.02.2020_00h00	7.20603e-05	0.0052604	2.07358e-06	3.11036e-05	[6, 7, 8, 9, 10, 11]	Group13	27.2727	3	[DKK1, GPC3, NKD1]
GO:0001704	formation of primary germ layer	GO_BiologicalProcess-EBI-UniProt-GOA_16.02.2020_00h00	2.94593e-06	0.000232729	3.1432e-07	5.02911e-06	[3, 4, 5, 6, 7]	Group14	5.92105	9	[DKK1, EYA1, FGFR1, FN1, ITGB5, KLF6, KRT7, MMP14, SNAI1]
GO:0007369	gastrulation	GO_BiologicalProcess-EBI-UniProt-GOA_16.02.2020_00h00	3.1432e-07	2.51456e-05	3.1432e-07	5.02911e-06	[4, 5, 6]	Group14	5.10638	12	[DKK1, EYA1, FGFR1, FN1, GPC3, ITGB5, KLF6, KRT7, MAST1, MMP14, SNAI1, UGDH]
GO:0001706	endoderm formation	GO_BiologicalProcess-EBI-UniProt-GOA_16.02.2020_00h00	0.000160525	0.0107552	3.1432e-07	5.02911e-06	[4, 5, 6, 7, 8]	Group14	7.57576	5	[DKK1, FN1, ITGB5, KLF6, MMP14]
GO:0001707	mesoderm formation	GO_BiologicalProcess-EBI-UniProt-GOA_16.02.2020_00h00	0.000646262	0.0348981	3.1432e-07	5.02911e-06	[4, 5, 6, 7, 8]	Group14	5.61798	5	[DKK1, EYA1, FGFR1, KRT7, SNAI1]
GO:0007501	mesodermal cell fate specification	GO_BiologicalProcess-EBI-UniProt-GOA_16.02.2020_00h00	0.000156272	0.0106265	3.1432e-07	5.02911e-06	[4, 5, 6, 7, 8, 9, 10, 11]	Group14	21.4286	3	[DKK1, EYA1, FGFR1]
GO:1901861	regulation of muscle tissue development	GO_BiologicalProcess-EBI-UniProt-GOA_16.02.2020_00h00	8.9531e-05	0.00644623	3.13273e-05	0.000375927	[3, 4, 5]	Group15	4.3956	8	[DDX17, DKK1, EFNB2, EPHB1, FGFR1, IGFBP5, MEF2C, PTEN]
GO:0051963	regulation of synapse assembly	GO_BiologicalProcess-EBI-UniProt-GOA_16.02.2020_00h00	7.02169e-05	0.00519605	3.13273e-05	0.000375927	[3, 4, 5, 6, 7]	Group15	5.38462	7	[DKK1, EPHB1, FZD1, MDGA1, MEF2C, NTN1, NTRK2]
GO:1904705	regulation of vascular smooth muscle cell proliferation	GO_BiologicalProcess-EBI-UniProt-GOA_16.02.2020_00h00	0.0191423	0.0382846	3.13273e-05	0.000375927	[4, 5, 6]	Group15	4.10959	3	[IGFBP5, MEF2C, PTEN]
GO:0099054	presynapse assembly	GO_BiologicalProcess-EBI-UniProt-GOA_16.02.2020_00h00	9.39328e-05	0.00666923	3.13273e-05	0.000375927	[4, 5, 6, 7]	Group15	8.47458	5	[DKK1, EFNB2, FZD1, MDGA1, PTEN]
GO:2001014	regulation of skeletal muscle cell differentiation	GO_BiologicalProcess-EBI-UniProt-GOA_16.02.2020_00h00	0.000820858	0.0418637	3.13273e-05	0.000375927	[4, 5, 6, 7, 8, 9, 10]	Group15	12.5	3	[DDX17, EPHB1, MEF2C]
KEGG:00562	Inositol phosphate metabolism	KEGG_16.02.2020	0.0198402	0.0198402	2.55322e-09	4.34047e-08	[-1]	Group16	4.05405	3	[IPPK, MTMR7, PTEN]
R-HSA:1483249	Inositol phosphate metabolism	REACTOME_Pathways_16.02.2020	0.000606856	0.033984	2.55322e-09	4.34047e-08	[-1]	Group16	8	4	[IPPK, MTMR7, NUDT4, PTEN]
GO:0010633	negative regulation of epithelial cell migration	GO_BiologicalProcess-EBI-UniProt-GOA_16.02.2020_00h00	7.44541e-06	0.000580742	2.55322e-09	4.34047e-08	[3, 4, 5, 6, 7, 8]	Group16	7.6087	7	[APOE, CARD10, DUSP10, MEF2C, MEOX2, PTEN, PTPRG]
GO:0030336	negative regulation of cell migration	GO_BiologicalProcess-EBI-UniProt-GOA_16.02.2020_00h00	2.68069e-08	2.17136e-06	2.55322e-09	4.34047e-08	[4, 5, 6, 7]	Group16	4.38356	16	[APOE, CARD10, CLIC4, CYP1B1, DUSP10, IGFBP5, IL33, JAG1, MAST1, MEF2C, MEOX2, MMP25, PTEN, PTPRG, SRGAP1, TRIB1]
GO:0043537	negative regulation of blood vessel endothelial cell migration	GO_BiologicalProcess-EBI-UniProt-GOA_16.02.2020_00h00	0.000404589	0.0246799	2.55322e-09	4.34047e-08	[5, 6, 7, 8, 9, 10]	Group16	8.88889	4	[APOE, CARD10, MEF2C, MEOX2]
GO:0004725	protein tyrosine phosphatase activity	GO_BiologicalProcess-EBI-UniProt-GOA_16.02.2020_00h00	0.000818882	0.0425819	2.55322e-09	4.34047e-08	[8, 9]	Group16	4.25532	6	[DUSP10, EYA1, KLF6, MTMR7, PTEN, PTPRG]

### Sheet: GO down rescued genes
GOID	GOTerm	Ontology Source	Term PValue	Term PValue Corrected with Bonferroni step down	Group PValue	Group PValue Corrected with Bonferroni step down	GOLevels	GOGroups	% Associated Genes	Nr. Genes	Associated Genes Found
GO:0035371	microtubule plus-end	GO_CellularComponent-EBI-UniProt-GOA_16.02.2020_00h00	0.000257972	0.00593336	0.000257972	0.00154783	[3, 8, 9]	Group00	11.5385	3	[DST, MAST1, NCKAP5L]
R-HSA:1483249	Inositol phosphate metabolism	REACTOME_Pathways_16.02.2020	0.001789	0.012523	0.001789	0.005367	[-1]	Group01	6	3	[IPPK, NUDT4, PTEN]
R-HSA:3560782	Diseases associated with glycosaminoglycan metabolism	REACTOME_Pathways_16.02.2020	0.00100388	0.0150582	0.00100388	0.00401553	[-1]	Group02	7.31707	3	[GPC3, LUM, OGN]
GO:0035088	establishment or maintenance of apical/basal cell polarity	GO_BiologicalProcess-EBI-UniProt-GOA_16.02.2020_00h00	0.00466221	0.0139866	0.00466221	0.00466221	[4]	Group03	4.28571	3	[CLIC4, DLG2, LIN7A]
GO:0002011	morphogenesis of an epithelial sheet	GO_BiologicalProcess-EBI-UniProt-GOA_16.02.2020_00h00	0.000423054	0.00846108	0.000423054	0.00211527	[5, 6]	Group04	5.47945	4	[MAST1, PHACTR4, PPP3CA, PTEN]
GO:0044319	wound healing, spreading of cells	GO_BiologicalProcess-EBI-UniProt-GOA_16.02.2020_00h00	0.00149552	0.0134597	0.000423054	0.00211527	[4, 5, 6, 8, 9]	Group04	6.38298	3	[MAST1, PPP3CA, PTEN]
WP:1541	Energy Metabolism	WikiPathways_16.02.2020	0.00158969	0.0127175	0.0018955	0.00379099	[-1]	Group05	6.25	3	[MEF2C, PPP3CA, PRKAG1]
GO:0003179	heart valve morphogenesis	GO_BiologicalProcess-EBI-UniProt-GOA_16.02.2020_00h00	0.00346503	0.0138601	0.0018955	0.00379099	[3, 4, 6, 7, 8]	Group05	4.7619	3	[MEF2C, PPP3CA, STRA6]
WP:615	Senescence and Autophagy in Cancer	WikiPathways_16.02.2020	0.000174267	0.00418241	8.07344e-05	0.000565141	[-1]	Group06	4.62963	5	[FN1, IGFBP5, MMP14, PTEN, UVRAG]
GO:1904705	regulation of vascular smooth muscle cell proliferation	GO_BiologicalProcess-EBI-UniProt-GOA_16.02.2020_00h00	0.00524265	0.00524265	8.07344e-05	0.000565141	[4, 5, 6]	Group06	4.10959	3	[IGFBP5, MEF2C, PTEN]
GO:0033032	regulation of myeloid cell apoptotic process	GO_BiologicalProcess-EBI-UniProt-GOA_16.02.2020_00h00	0.001789	0.012523	8.07344e-05	0.000565141	[6, 7]	Group06	6	3	[KITLG, MEF2C, PTEN]
WP:4539	Synaptic signaling pathways associated with autism spectrum disorder	WikiPathways_16.02.2020	0.00189423	0.0113654	6.18502e-06	4.94801e-05	[-1]	Group07	5.88235	3	[NTRK2, PRKAG1, PTEN]
WP:4540	Pathways Regulating Hippo Signaling	WikiPathways_16.02.2020	0.0013303	0.0146333	6.18502e-06	4.94801e-05	[-1]	Group07	4.0404	4	[FGFR1, NTRK2, PRKAG1, TEAD4]
WP:4541	Hippo-Merlin Signaling Dysregulation	WikiPathways_16.02.2020	0.000319173	0.00670264	6.18502e-06	4.94801e-05	[-1]	Group07	4.06504	5	[CCND1, FGFR1, ITGB5, NTRK2, TEAD4]
GO:0010518	positive regulation of phospholipase activity	GO_BiologicalProcess-EBI-UniProt-GOA_16.02.2020_00h00	0.000753143	0.0128034	6.18502e-06	4.94801e-05	[7]	Group07	4.70588	4	[ADRA1A, FGFR1, NTRK2, PPP3CA]
WP:2840	Hair Follicle Development: Cytodifferentiation (Part 3 of 3)	WikiPathways_16.02.2020	6.60642e-05	0.00171767	5.77762e-07	5.77762e-06	[-1]	Group08	5.68182	5	[DKK1, FZD1, IGFBP5, KITLG, LRIG1]
WP:428	Wnt Signaling	WikiPathways_16.02.2020	0.00026338	0.00579437	5.77762e-07	5.77762e-06	[-1]	Group08	4.23729	5	[CCND1, DKK1, FZD1, NKD1, PPP3CA]
WP:4336	ncRNAs involved in Wnt signaling in hepatocellular carcinoma	WikiPathways_16.02.2020	0.000972538	0.0155606	5.77762e-07	5.77762e-06	[-1]	Group08	4.3956	4	[CCND1, DKK1, FZD1, NKD1]
GO:0099054	presynapse assembly	GO_BiologicalProcess-EBI-UniProt-GOA_16.02.2020_00h00	0.00287615	0.0143808	5.77762e-07	5.77762e-06	[4, 5, 6, 7]	Group08	5.08475	3	[DKK1, FZD1, PTEN]
GO:2000096	positive regulation of Wnt signaling pathway, planar cell polarity pathway	GO_BiologicalProcess-EBI-UniProt-GOA_16.02.2020_00h00	1.72515e-05	0.000517545	5.77762e-07	5.77762e-06	[6, 7, 8, 9, 10, 11]	Group08	27.2727	3	[DKK1, GPC3, NKD1]
R-HSA:3000178	ECM proteoglycans	REACTOME_Pathways_16.02.2020	0.000493215	0.00887787	1.2288e-08	1.35169e-07	[-1]	Group09	5.26316	4	[ASPN, FN1, ITGB5, LUM]
GO:0001704	formation of primary germ layer	GO_BiologicalProcess-EBI-UniProt-GOA_16.02.2020_00h00	8.74289e-06	0.00027103	1.2288e-08	1.35169e-07	[3, 4, 5, 6, 7]	Group09	4.60526	7	[DKK1, EYA1, FGFR1, FN1, ITGB5, KRT7, MMP14]
GO:0007369	gastrulation	GO_BiologicalProcess-EBI-UniProt-GOA_16.02.2020_00h00	1.98049e-07	6.33756e-06	1.2288e-08	1.35169e-07	[4, 5, 6]	Group09	4.25532	10	[DKK1, EYA1, FGFR1, FN1, GPC3, ITGB5, KRT7, MAST1, MMP14, UGDH]
GO:0048645	animal organ formation	GO_BiologicalProcess-EBI-UniProt-GOA_16.02.2020_00h00	0.000468972	0.00891048	1.2288e-08	1.35169e-07	[3, 4, 5, 6, 7]	Group09	5.33333	4	[DKK1, EYA1, FGFR1, MEF2C]
GO:0010470	regulation of gastrulation	GO_BiologicalProcess-EBI-UniProt-GOA_16.02.2020_00h00	0.00140493	0.0140493	1.2288e-08	1.35169e-07	[4, 5, 6, 7]	Group09	6.52174	3	[DKK1, FGFR1, MAST1]
GO:0035987	endodermal cell differentiation	GO_BiologicalProcess-EBI-UniProt-GOA_16.02.2020_00h00	0.000105304	0.00263261	1.2288e-08	1.35169e-07	[4, 5, 6, 7, 8, 9]	Group09	7.84314	4	[DKK1, FN1, ITGB5, MMP14]
GO:0048333	mesodermal cell differentiation	GO_BiologicalProcess-EBI-UniProt-GOA_16.02.2020_00h00	2.9302e-05	0.000849757	1.2288e-08	1.35169e-07	[4, 5, 6, 7, 8, 9]	Group09	10.8108	4	[DKK1, EYA1, FGFR1, KRT7]
GO:0007501	mesodermal cell fate specification	GO_BiologicalProcess-EBI-UniProt-GOA_16.02.2020_00h00	3.76609e-05	0.00101684	1.2288e-08	1.35169e-07	[4, 5, 6, 7, 8, 9, 10, 11]	Group09	21.4286	3	[DKK1, EYA1, FGFR1]
KEGG:05215	Prostate cancer	KEGG_16.02.2020	0.00123343	0.0160346	1.31107e-06	1.17996e-05	[-1]	Group10	4.12371	4	[CCND1, FGFR1, PTEN, RELA]
KEGG:05218	Melanoma	KEGG_16.02.2020	0.00504458	0.0100892	1.31107e-06	1.17996e-05	[-1]	Group10	4.16667	3	[CCND1, FGFR1, PTEN]
KEGG:05222	Small cell lung cancer	KEGG_16.02.2020	0.00101303	0.0141824	1.31107e-06	1.17996e-05	[-1]	Group10	4.34783	4	[CCND1, FN1, PTEN, RELA]
WP:2814	Mammary gland development pathway - Puberty (Stage 2 of 4)	WikiPathways_16.02.2020	2.96943e-05	0.00083144	1.31107e-06	1.17996e-05	[-1]	Group10	23.0769	3	[CCND1, FN1, VIM]
WP:4155	Endometrial cancer	WikiPathways_16.02.2020	0.00346503	0.0138601	1.31107e-06	1.17996e-05	[-1]	Group10	4.7619	3	[CCND1, FGFR1, PTEN]
WP:4534	Mechanoregulation and pathology of YAP/TAZ via Hippo and non-Hippo mechanisms	WikiPathways_16.02.2020	0.00158969	0.0127175	1.31107e-06	1.17996e-05	[-1]	Group10	6.25	3	[ACTA2, ITGB5, TEAD4]
WP:4540	Pathways Regulating Hippo Signaling	WikiPathways_16.02.2020	0.0013303	0.0146333	1.31107e-06	1.17996e-05	[-1]	Group10	4.0404	4	[FGFR1, NTRK2, PRKAG1, TEAD4]
WP:4541	Hippo-Merlin Signaling Dysregulation	WikiPathways_16.02.2020	0.000319173	0.00670264	1.31107e-06	1.17996e-05	[-1]	Group10	4.06504	5	[CCND1, FGFR1, ITGB5, NTRK2, TEAD4]
WP:4658	Small cell lung cancer	WikiPathways_16.02.2020	0.00128122	0.0153747	1.31107e-06	1.17996e-05	[-1]	Group10	4.08163	4	[CCND1, FN1, PTEN, RELA]
