## Supplemental Table 3 for "Recurrent evolution of vertebrate transcription factors by transposase capture"

### Sheet: Sheet1
Study ID	Taxonomic span	Estimated fusion age (my)	Transposase type	Transposon domains (Pfam)	best hit (Repbase)	Best repbase hit (% ID/%SIM)	Host domains (Pfam)	Transcripts present	Gene birth mechanism	Fusion support	dN/dS	dN/dS p value	Refseq species ID'd in
KTIGD1	Pteropodidae	< 58	Tc1/mariner	HTH_Tnp_Tc5, HTH, rve	GOLEM/Tigger3	92 %ID	KRAB (x2)	Parental + fusion	Alternative splicing	100% cov; 4 samples w/ SFAI	0.384	0.0037	Pteropus vampyrus (105304939), Pteropus alecto (102881560), Rousettus aegypticus (107502811)
KMARD1	Chinchilla lanigera	< 57	Tc1/mariner	HTH_Tnp_Tc5, HTH, rve	Mariner-1_PM	71 %ID	KRAB	Fusion only	Splicing	100% cov; 20 samples w/ SFAI	NT	NT	Chinchilla lanigera (102029308)
KMARD2	Monotremata	46-177	Tc1/mariner	HTH_Tnp_Tc5, HTH, rve	Mariner-2_AMi/MonoRep123/Mariner-1_Crp	63 %ID	KRAB	Fusion only	Splicing	100% cov; 1 sample w/ SFAI	NT	NT	Ornithorhynchus anatinus (103168937)
KTIGD2	Monodelphis domestica	< 80	Tc1/mariner	HTH_Tnp_Tc5, HTH, rve	TIGGER7	76 %ID	KRAB	Fusion only	Splicing	100% cov; 15 samples w/ SFAI	NT	NT	Monodelphis domestica (103103968)
KMARD3a	Anolis carolinensis	< 150	Tc1/mariner	HTH_Tnp_Tc5, HTH, rve	Mariner-2_Acar	93 %ID	KRAB, SCAN, ZF_C2H2 (x4)	Fusion only	Splicing	100% cov; 2 samples w/ SFAI	NT	NT	Anolis carolinensis (103281019)
KMARD3b	Anolis carolinensis	< 150	Tc1/mariner	HTH_Tnp_Tc5, HTH, rve	Mariner-2_Acar	93 %ID	KRAB, SCAN, ZF_C2H2 (x4)	Fusion only	Segmental duplication	100% cov; 4 samples w/ SFAI	NT	NT	Anolis carolinensis (100561333)
KMARD4	Trionychinae	< 53	Tc1/mariner	HTH_Tnp_Tc5, HTH, rve, CENPB	Mariner-6_Crp	79 %ID	KRAB	Fusion only	Splicing	100% cov; 6 samples w/ SFAI	0.24816	1.1e-05	Pelodiscus sinensis (102461695), Apalone spinifera
KMARD5	Archelosauria	250 - 280	Tc1/mariner	HTH_Tnp_Tc5, rve	Mariner-10_Crp/Mariner-13_Cgi/SMAR20/Mariner-2_CM	20/37 %SIM	KRAB	Fusion only	Splicing	100% cov; 20 samples w/ SFAI	0.077	0	Aquila chrysaetos canadensis (115338961), Haliaeetus leucocephalus (104829366), Alligator missisipiensis (102558094), Chrysemys picta bellii (101953704), others
KTIGD3	Phascolarctos cinereus	< 50	Tc1/mariner	HTH_Tnp_Tc5, HTH	Mariner-4_Ami/MARINER3_MD	89 %ID	KRAB	Fusion only	Splicing	100% cov; 4 samples w/ SFAI	NT	NT	Phascolarctos cinereus (110219927)
KTIGD4	Metatheria	80-150	Tc1/mariner	HTH_Tnp_Tc5, HTH	Mariner-6_Crp, Mariner-37_SM/Mariner-37_SM	64 %ID	KRAB	Fusion only	Splicing	100% cov; 11 samples w/ SFAI	0.21553	0	Phascolarctos cinereus (110199972), Monodelphis domestica (103101550), Sarcophilis harrisi
KMARD6	Xenopus laevis	< 54	Tc1/mariner	HTH_Tnp_Tc5, HTH	Mariner-4_NV	32.4 %SIM	KRAB	Parental + fusion	Alternative splicing	100% cov; 106 samples w/ SFAI	NT	NT	Xenopus laevis (108718340)
KMARD7	Anolis carolinensis	< 150	Tc1/mariner	HTH_Tnp_Tc5, HTH	Mariner-1_Crp/Mariner-29_SM	65 %ID	KRAB	Fusion only	Splicing	100% cov; 16 samples w/ SFAI	NT	NT	Anolis carolinensis (107983704)
PGBD1	Theria	160-180	PiggyBac	DDE_1_7	piggyBac-2_Hmel	39 %SIM	KRAB, SCAN	Fusion only	Splicing	100% cov; 4 samples w/ SFAI	0.24631	0	All mammals; ref id: Microcebus murinus (105858740)
KHARBID1	Toxicofera	170-200	PIF/Harbinger	DDE_1_4	Harbinger-2_BF/Harbinger-2D_CPB/Harbinger-7_CPB/Harbinger-1_Gav	67 %ID	KRAB	Fusion only	Splicing	100% cov; 10 samples w/ SFAI	0.08	0	Pogona vitticeps (110070590), Anolis carolinensis (103280956), Python bivittatus, Protobothrops mucros
KHARBID2	Python bivittatus	< 90	PIF/Harbinger	DDE_1_4	Harbinger-2E_CPB/Harbinger-5B_CPB/Harbinger-7_CPB	61 %ID	KRAB	Fusion only	Splicing	100% cov; 4 samples w/ SFAI	NT	NT	Python bivittatus (103049612)
KHARBID3	Python bivittatus	< 90	PIF/Harbinger	DDE_1_4	Harbinger-6_CPB/Harbinger-5B_CPB/Harbinger-5D_CPB/Harbinger-2F_CPB	62 %ID	KRAB	Fusion only	Splicing	100% cov; 3 samples w/ SFAI	NT	NT	Python bivittatus (103055168)
KHARBID4	Archosauria	250-300	PIF/Harbinger	DDE_1_4	Harbinger-4C_CPB/Harbinger-9B_CPB/Harbinger-1C_Crp	70 %ID	KRAB, ZF_C2H2 (x12)	Parental + fusion	Alternative splicing	100% cov; 1 samples w/ SFAI	0.04489	0	Alligator missisipiensis (102577222), Alligator sinensis, Apteryx rowi (112973620), other birds
KHATD1	Testidunes	180-250	hAT	zf-BED (x2), Dimer_Tnp_hAT	hAT-26_CPB/hAT-34_Lmi	32 %SIM	KRAB (x2)	Fusion only	Splicing	93% cov; 3 samples w/ SFAI	0.67	0.000479	Chrysemys picta bellii (101952564), Chelonia mydas, Malaclemys terrapin terrapin, Terrapene carolina, Platysternon megacephalum, Dermochelys coriacea
KTHAPD1	Xenopus tropicalis	< 57	P/Kolobok	THAP	No sig hit	NA	KRAB, PHA03307, PHA03247	Fusion only	Splicing	100% cov; 3 samples w/ SFAI	NT	NT	Xenopus tropicalis (101731566)
KKOLOD1	Anura	200-350	P/Kolobok	THAP	Kolobok-4_Aqu	31 %SIM	KRAB, ZF_C2H2 (x4)	Fusion only	Splicing	100% cov; 70 samples w/ SFAI	0.10789	0	Xenopus tropicalis (100495066), Xenopus laevis (108698464), Nanorana parkeri (108797006)
KKOLOD2	Xenopus	57-200	P/Kolobok	THAP	Kolobok-2_XT/Kolobok-1_XT	33/45 %SIM	KRAB, ZF_C2H2 (x4)	Fusion only	Splicing	100% cov; 33 samples w/ SFAI	0.13756	5.32907e-15	Xenopus laevis (108701152), Xenopus tropicalis
KTHAPD2	Testidunes	180-250	P/Kolobok	THAP	Kolobok-1_Aqu/P-11_Lsal	46/53 %SIM	KRAB, ZF_C2H2 (x4)	Fusion only	Splicing	100% cov; 12 samples w/ SFAI	0.15229	1.02355e-08	Pelodiscus sinensis (102446752), Chelonia mydas, Chrysemys picta bellii, Malaclemys terrapin terrapin, Apalone spinifera (?)
KTHAPD3	Reptiles	250-310	P/Kolobok	THAP	Kolobok-1_Cte/Kolobok-1_CS	34/40 %SIM	KRAB, ZF_C2H2 (x4)	Fusion only	Splicing	100% cov; 26 samples w/ SFAI	0.07026	0	Alligator missisipiensis (106737434), Aptenodytes forsteri (109279250), Crocodylus porosus (109305755), Fulmarus glacialis (104079790), Struthio camelus australis (104143137), Alligator sinensis (106722913), Haliaeetus albicilla (104322907), Chrysemys picta bellii (101936093), Pelodiscus sinensis (102445153), Aquila chrysaetos canadensis (105401065), Pygoscelis adeliae (103925982), Chelonia mydas…
KPELD1	Latimeria chalumnae	< 400	P/Kolobok	THAP	P-2_Lsal/DNA1a_Lch	80 %ID	KRAB	Parental + fusion	Alternative splicing	100% cov; 5 samples w/ SFAI	NT	NT	Latimeria chalumnae (106703257)
KKOLOD3	Xenopus	57-200	P/Kolobok	THAP	Kolobok-2_XT/Kolobok-1_XT	34/52 %SIM	KRAB, ZF_C2H2 (x4)	Parental + fusion	Alternative splicing	100% cov; 34 samples w/ SFAI	0.09599	0	Xenopus tropicalis (100498365), Xenopus laevis
KRBA2	Eutheria	100-150	Ginger	rve	Ginger2-1_LMi	66.18 %ID	KRAB	Fusion only	Splicing	100% cov; 1 sample w/ SFAI	0.22	0	All placental mammals; ref id: Homo sapiens (124751)
POGK	Theria	150-180	Tc1/mariner	BrkDBD, CENPB, rve	Mariner-10_Crp	71.15 %ID	KRAB	Fusion only	Splicing	100% cov; 1 sample w/ SFAI	0.03	0	All mammals; ref id: Homo sapiens (57645)
ZNF862	Mammalia	180-312	hAT	Dimer_Tnp_hAT	hAT-1_SK/hAT-6_BF	30.66/24.96 %SIM	KRAB	Fusion only	Splicing	100% cov; 39 samples w/ SFAI	0.09	0	Mammals + monotremes; ref id: Homo sapiens (643641)
KRABINER	Vespertilionidae	27-45	Tc1/mariner	HTH, rve	Mlmar1	NA	KRAB	Parental + fusion	Alternative splicing	RTPCR, sequencing, RNA-seq, Pro-seq	0.32	0	Vespertillionid bats
KHATD2	Anolis carolinensis	< 150	hAT	ZnF_TTF, Dimer_Tnp_hAT	hAT-35_LCh/hAT-16_HM/hAT-6_TC	64.78/72.15/71.08 %ID	DUF4371, KRAB	Fusion only	Splicing	100% cov	NT	NT	Anolis carolinensis (100558310)
KMUTD1	Toxicofera	170-200	Mutator	FLYWCH	MuDR-5_Lsal	27.68 %SIM	KRAB, SCAN	Parental + fusion	Alternative splicing	100% cov; 7 samples w/ SFAI	0.12606	0	Thamnophis sirtalis (106544370), Python bivittatus (103058648), Pogona vitticeps (110088025), Anolis carolinensis (103277990)
KTIGD5	Vespertilionidae	27-45	Tc1/mariner	HTH_Tnp_Tc5, HTH, rve	Mariner-1_Crp	66.4 %ID	KRAB, DUF4404	Parental + fusion	Alternative splicing	de-novo RNA-seq	NT	NT	Myotis occultus, Myotis lucifugus, Eptesicus fuscus, Myotis velifer (Data S3)
HATDG1	Alligatoridae	< 90	hAT	Zf-Bed, Dimer_Tnp_hAT	hAT-3_Gav#DNA/hAT-Tag1	87.474/93.392 %ID	Atrophin	Fusion only	Splicing	100% cov, w/ SFAI in 19 samples	NT	NT	Alligator mississipiensis (102561186), Alligator sinensis
HATDG2	Serpentes	100-180	hAT	ZnF_BED	hAT-11_AMi#DNA/hAT-Ac	69.149/66.892 %ID	SCAN	Fusion only	Splicing	100% cov, w/ SFAI in 4 samples	0.3921	5.44398e-12	Python bivittatus (103053651), Thamnophis sirtalis (106542826), Notechis scutatus (113425109), Pseudonaja textilis (113450216)
HATDG3	Pogona vitticeps	< 150	hAT	ZnF_BED	hAT-53_HM	0.4164 %SIM	SCAN	Fusion only	Splicing	100% cov, w/ SFAI in 11 samples	NT	NT	Pogona vitticeps (110090344)
HATDG4	Muroidea	~65	hAT	Dimer_Tnp_hAT	SPIN_Og#DNA/hAT-Charlie	85.897 %ID	CHCH, DUF4371	Parental + fusion	Alternative splicing	100% cov, 1 sample w/ SFAI	0.19139	0	Rattus norvegicus (288622), Mus musculus (71970), Mus pahari (110312903), Mus caroli, Meriones unguiculatus, Cricetulus griseus, Mesocricetus auratus, Peromyscus maniculatus bairdii, Microtus ochrogaster, Peromyscus maniculatus
HATDG5	Durocryptodira	100-160	hAT	Dimer_Tnp_hAT	hAT-26_CPB	0.3762 %SIM	COG5048, COG2888, ZF_C2H2, zf-H2C2_2, DUF45	Fusion only	Splicing	100% cov, w/ SFAI in 19 samples	0.43443	1.12259e-05	Chrysemys picta belli (101943458), Terrapene mexicana triunguis, Chelonia mydas
HATDG6	Tetrapoda	350-410	hAT	zf-BED, Dimer_Tnp_hAT	hAT-33_LCh	0.2611 %SIM	SET	Fusion only	Splicing	100% cov, w/ SFAI in 63 samples	0.14016	0	Xenopus tropicalis (100486384), Python bivittatus (103053198), Chrysemys picta belli (101941832), Thamnophis sirtalis (106542524), Protobothrops mucrosquamatus (107282398), Xenopus laevis (108696725), Nanorana parkeri (108795475), Pogona vitticeps (110086948), Notechis scutatus (113413376), Pseudonaja textilis (113442840), Anolis carolinensis(103279277)
hAT-SPEF2	Archelosauria	250 - 280	hAT	Dimer_Tnp_hAT, ZnF_TTF, DUF4371	hAT-1_SK	0.25 %SIM	CH_2, NK	Parental + fusion	Alternative splicing	100% cov, w/ SFAI in 8 samples	0.33109	2.35421e-07	Pelodiscus sinensis (102447905), Anser cygnoides domesticus (106036369), Alligator missisipiensis (102559565), Oryctolagus cuniculus (100353102), Apaloderma vittattum (104279174), Chrysemys picta belllii (101939198)
CSB-PGBD3	Primates	70-90	PiggyBac	DDE_Tnp_1_7	piggyBac-2_Hmel	0.4334 %SIM	DEXDc, HELICc, SNF2_N	Parental + fusion	Alternative splicing	100% cov, w/ SFAI in 14 samples	0.1164	0	Primates; ref id: Cercocebus atys (105591447)
ZMYM2-PGBD	Lemuriformes	60-70	PiggyBac	DDE_Tnp_1_7	piggyBac-3_SM	0.3969 %SIM	zf-FCS	Parental + fusion	Alternative splicing	100% cov, w/ SFAI in 11 samples	0.14675	2.49449e-11	Microcebus murinus (105878851), Propithecus coquereli
HARBID-G1	Crocodilia	90-250	Harbinger	DDE_Tnp_4	Harbinger-2_CGi	0.3709 %SIM	FAM222A	Fusion only	Splicing	100% cov, w/ SFAI in 11 samples	0.56912	0.0373179	Alligator sinensis(102367928), Alligator mississippiensis (102557726), Gavialis gangeticus (109302758), Crocodylus porosus (109306436)
HARBID-G2	Squamata	200-270	Harbinger	DDE_Tnp_1, DDE_Tnp_4	Harbinger-3_LCh	0.4451 %SIM	SCAN	Fusion only	Splicing	100% cov, w/ SFAI in 31 samples	0.03636	0	Python bivittatus (103053249), Anolis carolinensis (103053249), Thamnophis sirtalis (106545642), Pogona vitticeps (110091519), Protobothrops mucrosquamatus, Notechis scutatus, Pseudonaja textilis, Gekko japonicus
HARBID-G3	Xenopus tropicalis	< 57	Harbinger	DDE_Tnp_4	Harbinger-1_XT#DNA/PIF-Harbinger	92.432 %ID	IG_like, Ig	Fusion only	Splicing	100% cov, w/ SFAI in 2 samples	NT	NT	Xenopus tropicalis (100493151)
THAPD-G1	Passeriformes	50-60	P/Kolobok	THAP	P-2_Lsal	0.4 %SIM	ZF_C2H2	Fusion only	Splicing	100% cov, w/ SFAI in 5 samples	0.26216	2.66454e-15	Ficedula albicollis (101816114), Corvus cornix cornix (109144009), Parus major (107199954), Cyanistes caeruleus (111925580), Manacus vitellinus (103756388), Empidonax traillii (114072132), Corapipo altera (113959500), Lepidothrix coronata (108508219), Sturnus vulgaris, Pseudopodoces humilis, Serinus canaria, Corvus brachyrhynchos, Lonchura striata domestica, Taeniopysia gutatta, Geospiza fortis, …
THAP2-TMEM19	Rodentia	73-82	P/Kolobok	THAP	P-25_Lsal	0.4432 %SIM	DUF92	Parental + fusion	Alternative splicing	100% cov, w/ SFAI in 7 samples	0.0001	2.57866e-07	Cricetulus griseus (100760567), Peromyscus maniculatus bairdii (102927959), Mesocricetus auratus (101830095), Cavia porcellus (100732602)
THAPD-G2	Anura	200-350	P/Kolobok	THAP	ISL2EU-7_Hma	0.3161 %SIM	DDE_Tnp_4, HTH_Tnp_4	Fusion only	Splicing	100% cov, w/ SFAI in 101 samples	0.04939	5.32907e-14	Xenopus laevis (108699800), Xenopus tropicalis (LOC100494403), Nanorana parkeri (108798727), Scutiger boulengeri
THAPD-G3	Squamata	200-270	P/Kolobok	THAP	P-2_LSal	0.3562 %SIM	COG5048, SCAN, ZF_C2H2, zf-H2C2_2	Fusion only	Splicing	100% cov, w/ SFAI in 28 samples	0.04518	0	Python bivitattus (103049051), Notechis scutatus (113424437), Pseudonaja textilis (113450944), Podarcis muralis, Pogona vitticeps, Gekko japonicus, Paroedura picta, Anolis carolinensis
TIGD-G1	Cetartiodactyla	65-90	Tc1/mariner	HTH_Tnp_Tc5, HTH, rve	Mariner-1_Crp	0.5458 %SIM	SCAN	Fusion only	Splicing	100% cov, w/ SFAI in 24 samples	0.19784	0	Bubalus bubalis (102398530), Bison bison bison (105001376), Ovis aries (101121964), Bos indicus (109572837), Odocoileus virgianus (110140937), Neophocaena asiaeorientalis (112396907)
TIGD-G2	Otolemur garnettii	<60	Tc1/mariner	HTH_Tnp_Tc5, rve	Mariner-3_XT#DNA/TcMar-Tc2	95.626 %ID	SCAN	Parental + fusion	Alternative splicing	100% cov, w/ SFAI in 1 sample	NT	NT	Otolemur garnetti (100942720)
TIGD-G3	Anolis carolinensis	< 150	Tc1/mariner	HTH_Tnp_Tc5, HTH, rve	SMAR13#DNA/TcMar-Tigger	65.887 %ID	SCAN	Fusion only	Splicing	100% cov, w/ SFAI in 5 samples	NT	NT	Anolis carolinensis (103278108)
TIGD-G4-Zscan29	Hystricomorpha	45-70	Tc1/mariner	HTH_Tnp_Tc5, HTH	Mariner-2_PM#DNA/TcMar-Tigger	66.214 %ID	SCAN, Myb_DNA-bind_4	Parental + fusion	Alternative splicing	100% cov, w/ SFAI in 11 samples	0.26374	2.25111e-08	Fukomys damarensis (104862669), Cavia porcellus (100717023), Chinchilla lanigera (102028621), Heterocephalus glaber (101720736), Octodon degus
TIGD-G5	Anolis carolinensis	< 150	Tc1/mariner	HTH_Tnp_Tc5, BrkDBD	Mariner-6_XT#DNA/TcMar-Tc2	92.96/90.104 %ID	SCAN	Parental + fusion	Alternative splicing	100% cov, w/ SFAI in 4 samples	NT	NT	Anolis carolinensis (103278093)
TIGD-G6	Alligatoridae	< 90	Tc1/mariner	HTH_Tnp_Tc5, BrkDBD	Mariner-10_Crp#DNA/TcMar-Tc2	72.778/82.609 %ID	SCAN	Parental + fusion	Alternative splicing	100% cov, w/ SFAI in 6 samples	0.0001	0.0011627	Alligator sinensis (102368406), Alligator mississippiensis (102564554)
TIGD-G7-NME1	Perissodactyla	55-90	Tc1/mariner	HTH_Tnp_Tc5	Tigger7#DNA/TcMar-Tigger	93.991 %ID	PTZ00093, NDK	Parental + fusion	Alternative splicing	100% cov, w/ SFAI in 124 samples	0.36231	0.00356536	Equus caballus (100533966), Equus przewalskii (103549548), Equus asinus (106826468), Ceratotherium simum simum
MARD-G1-PUM2	Lagomorphs	50-80	Tc1/mariner	HTH_32	HSMAR2#DNA/TcMar-Mariner	90.189 %ID	Pumilio	Parental + fusion	Alternative splicing	100% cov, w/ SFAI in 21 samples	0.27232	1.70199e-05	Oryctolagus cuniculus (100358505), Ochotona princeps
TIGD-G8	Euastraliadelphia	60-80	Tc1/mariner	HTH, HTH_TNP5, rve	Mariner-7_Croc#DNA/TcMar-Tigger	68.113/69.697 %ID	SCAN	Fusion only	Splicing	100% cov, w/ SFAI in 2 samples	0.0675	0	Phascolarctos cinereus (110197848), Sarcophilus harrisii (100928377), Vombatus ursinus
MARD-G2-C16orf87	Laurasiatheria	90-100	Tc1/mariner	HTH_29, HTH	Mariner-13_AEc#DNA/TcMar-Mariner	69.955 %ID	UPF0547	Parental + fusion	Alternative splicing	100% cov, w/ SFAI in 72 samples	0.30609	6.45846e-06	Canis lupus familiaris (102151457), Mustela putorius furo (101674374), Leptonychotes weddellii (102743244), Odobenus rosmarus divergens (101370422), Neomonachus schauinslandi (110593610), Balaenoptera acutorostrata scammoni (103005581), Rousettus aegypticus (107512266), Camelus dromedarius (105091176), others
TIGD-G9	Anolis carolinensis	< 150	Tc1/mariner	HTH_Tnp_Tc5, HTH, rve	SMAR13#DNA/TcMar-Tigger	65.887 %ID	SCAN	Fusion only	Splicing	100% cov, w/ SFAI in 5 samples	NT	NT	Anolis carolinensis (103278108)
TIGD-G10	Python bivittatus	< 90	Tc1/mariner	HTH_Tnp_Tc5, HTH, rve	MarsTigger6#DNA/TcMar-Tigger	82.141 %ID	SCAN	Parental + fusion	Alternative splicing	100% cov, w/ SFAI in 23 samples	NT	NT	Python bivittatus (103053031)
TIGD-G11	Lacertidae	< 170	Tc1/mariner	HTH_Tnp_Tc5, HTH, rve	Mariner-1_MMa#DNA/TcMar-Tigger	66.627/71.429 %ID	SCAN, COG5048	Parental + fusion	Alternative splicing	100% cov, w/ SFAI in 7 samples	0.20945	0	Podarcis muralis (114592144), Lacerta viridis, Lacerta bilineata
MARD-G3-VRK1	Gallus gallus	< 55	Tc1/mariner	HTH_32	Mariner1_GG#DNA/TcMar-Mariner	91.922 %ID	STKc_VRK1	Parental + fusion	Alternative splicing	100% cov, w/ SFAI in 15 samples	NT	NT	Gallus gallus (423443)
MARD-G5-DEK	Artiodactyla	< 54	Tc1/mariner	HTH_32	Mar1a_Tarsi#DNA/TcMar-Mariner	85.258 %ID	SAP	Parental + fusion	Alternative splicing	100% cov, w/ SFAI in 144 samples	NT	NT	Bubalus bubalis (102406335), Bos indicus (109576980), Box taurus (540945)
CRYD-G1	Archelosauria	250 - 280	Crypton	DNA_BRE_C	CryptonA-1_OL#DNA/Crypton-A	76.786/83.333 %ID	ATF7IP_BD	Parental + fusion	Alternative splicing	100% cov, w/ SFAI in 18 samples	0.2126	0	Falco peregrinus (101913031), Apteryx rowi (112967695), Gopherus evgoodei (115643988), Anser cygnoides domesticus (106046023), Corvus cornix cornix (104696376)
CRYD-G2	Xenopus	57-200	Crypton	DNA_BRE_C	CryptonA-2_SK	33.5 %SIM	KRAB	Parental + fusion	Alternative splicing	100% cov, w/ SFAI in 61 samples	0.16574	0	Xenopus tropicalis (100145450), Xenopus laevis (734621)
CRYD-G3	Anura	200-350	Crypton	DNA_BRE_C	CryptonA-2_SK	38 %SIM	KRAB	Fusion only	Splicing	100% cov, w/ SFAI in 150 samples	0.05887	0	Xenopus laevis (108705295), Nanorana parkeri (108792443), Xenopus tropicalis (101734985)
KIAA1958	Tetrapods	350-400	Crypton	DNA_BRE_C	CryptonA-3_SK	27.5% SIM	Atrophin	Fusion only	Splicing	100% coverage w/ SFAI in 1 samples	0.01411	0	Tetrapods; ref id Homo sapiens (158405)
KCTD1	Vertebrates	615-680	Crypton	DNA_BRE_C	CryptonA-1_SK	42% SIM	BTB,BTB_POZ_KCTD1	Parental + fusion	Alternative splicing	100% coverage w/ SFAI in 1 samples	0.04239	0	Vertebrates; ref id Homo sapiens (284252)
ZMYM2/WOC	Bilaterians	650-700	Crypton	DNA_BRE_C	CryptonA-1_LG	30% SIM	zf-FCS	Parental + fusion	Alternative splicing	100% coverage w/ SFAI in 1 samples	0.07899	0	Bilaterians; ref id Homo sapiens (7750)
ZMYM3	Vertebrates	615-680	Crypton	DNA_BRE_C	CryptonA-1_LG	32% SIM	TRASH, zf-FCS	Fusion only	Gene duplication	100% coverage w/ SFAI in 1 samples	0.03395	0	Vertebrates; ref id Homo sapiens (9203)
ZMYM4	Vertebrates	615-680	Crypton	DNA_BRE_C	CryptonA-1_LG	32% SIM	TRASH, zf-FCS	Fusion only	Gene duplication	100% coverage w/ SFAI in 1 samples	0.07398	0	Vertebrates; ref id Homo sapiens (9202)
QRICH1	Vertebrates	615-680	Crypton	DNA_BRE_C	CryptonA-1_LG	30% SIM	CARD	Fusion only	Gene duplication	100% coverage w/ SFAI in 1 samples	0.02846	0	Vertebrates; ref id Homo sapiens (54870)
SETMAR	Simiiformes	40-60	Tc1/mariner	HTH, Transposase_1	Hsmar1	94 %ID	SET, Pre-Set	Parental + fusion	Alternative splicing	100% coverage w/ SFAI in 1 sample	0.23697	1.88302e-08	Anthropoid primates; ref id Homo sapiens (6419)
POGZ	Vertebrates	615-680	Tc1/mariner	CENPB, rve	Mariner-21_LCh	27% SIM	ZF_C2H2, Med15, AccB	Fusion only	Splicing	100% coverage w/ SFAI in 14 samples	0.04203	0	Vertebrates; ref id Homo sapiens (23126)
PAX1	Vertebrates	615-680	Tc1/mariner	PAX	Mariner-6_Adi	36% SIM	-	Fusion only	Gene duplication	100% coverage w/ SFAI in 1 sample	0.01214	0	Vertebrates; ref id Homo sapiens (5075)
PAX2	Metazoans	950-1100	Tc1/mariner	PAX	Mariner-6_Adi	34% SIM	Homeodomain, Pax2_C	Fusion only	Splicing	100% coverage w/ SFAI in 1 sample	0.0001	0	Metazoans; ref id Homo sapiens (5076)
PAX3	Vertebrates	615-680	Tc1/mariner	PAX	Mariner-6_Adi	31% SIM	Homeobox, Pax7, MFAP1	Fusion only	Gene duplication	100% coverage w/ SFAI in 1 sample	0.00657	0	Vertebrates; ref id Homo sapiens (5077)
PAX4	Tetrapods	350-400	Tc1/mariner	PAX	Mariner-6_Adi	31% SIM	Homeobox	Fusion only	Gene duplication	100% coverage w/ SFAI in 1 sample	0.13857	0	Vertebrates; ref id Homo sapiens (5078)
PAX5	Vertebrates	615-680	Tc1/mariner	PAX	Mariner-6_Adi	35% SIM	Pax2_C	Fusion only	Gene duplication	100% coverage w/ SFAI in 1 sample	0.00332	0	Vertebrates; ref id Homo sapiens (5079)
PAX6	Metazoans	950-1100	Tc1/mariner	PAX	Mariner-6_Adi	36% SIM	Homeobox	Fusion only	Splicing	100% coverage w/ SFAI in 1 sample	0.0033	0	Metazoans; ref id Homo sapiens (5080)
PAX7	Vertebrates	615-680	Tc1/mariner	PAX	Mariner-6_Adi	37% SIM	Pax7, Homeobox	Fusion only	Gene duplication	mixed/partial sample support	0.00204	0	Vertebrates; ref id Homo sapiens (5081)
PAX8	Vertebrates	615-680	Tc1/mariner	PAX	Mariner-6_Adi	38% SIM	Pax2_C	Fusion only	Gene duplication	mixed/partial sample support	0.00326	0	Vertebrates; ref id Homo sapiens (7849)
PAX9	Vertebrates	615-680	Tc1/mariner	PAX	Mariner-6_Adi	36% SIM	-	Fusion only	Gene duplication	100% coverage w/ SFAI in 1 sample	0.01303	0	Vertebrates; ref id Homo sapiens (5083)
GTF2IRD2	Eutheria	100-150	hAT	-	Charlie8	75 %SIM	GTF2I (x2)	Fusion only	Splicing	100% coverage w/ SFAI in 1 sample	0.29864	7.59874e-10	Eutheria; ref id Homo sapiens (84163)
GTF2IRD2B	Primates	70-90	hAT	-	Charlie8	75 %SIM	GTF2I (x2)	Fusion only	Gene duplication	100% coverage w/ SFAI in 1 sample	0.24923	3.75252e-08	Primates; ref id Homo sapiens (389524)
THAP12	Vertebrates	615-680	hAT	THAP, Dimer_Tnp_hAT	hAT-5_NV	38 %SIM	DUF4371	Fusion only	Splicing	mixed/partial sample support	NT	NT	Vertebrates; ref id Homo sapiens (5612)
ZBED9	Tetrapods	350-400	hAT	Dimer_Tnp_hAT, rve, DUF4371, CENP-F_N	Ginger2-1_LMi/CHARLIE10	50/87% SIM	SCAN	Fusion only	Splicing	100% coverage w/ SFAI in 1 sample	0.30142	0	Tetrapods; ref id Homo sapiens (114821)
ZMYM6	Eutheria	100-150	hAT	zf-BED	hAT-2_XT	42 %SIM	TRASH	Fusion only	Splicing	mixed/partial sample support	0.13286	0	Eutheria; ref id Homo sapiens (9204)
ZMYM1	Eutheria	100-150	hAT	ZnF_TTF, Dimer_Tnp_hAT, DUF4371)	hAT-20_SM	28 %SIM	zf-FCS, TRASH	Fusion only	Splicing	100% coverage w/ SFAI in 1 sample	0.2075	0	Eutheria; ref id Homo sapiens (79830)
ZNF618	Euteleostomi	430-470	hAT	Dimer_Tnp_hAT	HERMES	20 %SIM	ZF_C2H2, Metaviral_G	Fusion only	Splicing	100% coverage w/ SFAI in 1 sample	0.34354	0	Euteleostomi; ref id Homo sapiens (114991)
KIAA1586	Eutheria	100-150	hAT	Dimer_Tnp_hAT	hAT-38_HM	82 %SIM	-	Fusion only	Splicing	100% coverage w/ SFAI in 1 sample	0.03258	0	Eutheria; ref id Homo sapiens (57691)
SPEF2	Euteleostomi	430-470	hAT	-	-	-	CH_2, NK	Fusion only	Splicing	100% coverage w/ SFAI in 1 sample	0.20304	0	Euteleostomi; ref id Homo sapiens (79925)
ZMYM5	Eutheria	100-150	hAT	ZnF_TTF	hAT-55_HM	40 %SIM	zf-FCS	Fusion only	Splicing	100% coverage w/ SFAI in 1 sample	0.40564	2.6065e-08	Eutheria; ref id Homo sapiens (9205)
HATDG7-MED25	Theria	150-180	hAT	-	Charlie8hATHomo	75 %SIM	-	Fusion only	Splicing	100% coverage w/ SFAI in 1 sample	0.14813	8.91509e-14	Theria; ref id Homo sapiens (81857)
THAP1	Gnathostomata	470-615	P/Kolobok	THAP	P-13_HM	33 %SIM	-	Fusion only	Splicing	100% coverage w/ SFAI in 1 sample	0.01715	0	Gnathostomata; ref id Homo sapiens (55145)
THAP2	Mammalia	180-312	P/Kolobok	THAP	P-28_HM	47 %SIM	-	Fusion only	Splicing	100% coverage w/ SFAI in 1 sample	0.06202	8.40283e-12	Mammalia; ref id Homo sapiens (83591)
THAP3	Mammalia	180-312	P/Kolobok	THAP	P-31_HM	39 %SIM	-	Fusion only	Splicing	100% coverage w/ SFAI in 1 sample	0.05696	0	Mammalia; ref id Homo sapiens (90326)
THAP4	Vertebrates	615-680	P/Kolobok	THAP	P-13_HM	45 %SIM	nitrobindin, DUF1794, SRP68-RBD	Fusion only	Splicing	100% coverage w/ SFAI in 1 sample	0.17808	0	Vertebrates; ref id Homo sapiens (51078)
THAP5	Euteleostomi	430-470	P/Kolobok	THAP	P-13_HM	32 %SIM	RILP-like	Fusion only	Splicing	100% coverage w/ SFAI in 1 sample	0.11334	0	Euteleostomi; ref id Homo sapiens (168451)
THAP6	Mammalia	180-312	P/Kolobok	THAP	P-13_HM	29 %SIM	-	Fusion only	Splicing	100% coverage w/ SFAI in 1 sample	0.06523	0	Mammalia; ref id Homo sapiens (152815)
THAP7	Vertebrates	615-680	P/Kolobok	THAP	ISL2EU-4_HM	37 %SIM	-	Fusion only	Splicing	100% coverage w/ SFAI in 1 sample	0.06536	0	Vertebrates; ref id Homo sapiens (80764)
THAP8	Amniotes	310-350	P/Kolobok	THAP	P-29_HM	34 %SIM	-	Fusion only	Splicing	100% coverage w/ SFAI in 1 sample	0.03221	0	Amniotes; ref id Homo sapiens (199745)
THAP10	Eutheria	100-150	P/Kolobok	THAP	P1_Cis	28 %SIM	-	Fusion only	Splicing	100% coverage w/ SFAI in 1 sample	0.2907	5.46063e-12	Mammalia; ref id Homo sapiens (56906)
TIGD-G12-TTC14	Simiiformes	40-60	Tc1/mariner	-	Tigger3b	77 %SIM	S1, TPR, TRP_1, TPR_11	Fusion only	Splicing	100% coverage w/ SFAI in 1 sample	NT	NT	Anthropoid primates; ref id Homo sapiens (151613)
ZBED3	Mammalia	180-312	hAT	ZnF_BED	hAT-52_HM	26 %SIM	-	Fusion only	Splicing	100% coverage w/ SFAI in 1 sample	0.10163	0	Mammalia; ref id Homo sapiens (84327)
ZBED1	Vertebrates	615-680	hAT	zf-BED, Dimer_Tnp_hAT, DUF4413	hAT-10_XT	38 %SIM	-	Fusion only	Splicing	100% coverage w/ SFAI in 1 sample	0.03087	0	Mammalia; ref id Homo sapiens (9189)
